# A Neurogenic Signature Involving Monoamine Oxidase-A controls Human Thermogenic Adipose Tissue Development

**DOI:** 10.1101/2021.12.29.474474

**Authors:** Javier Solivan-Rivera, Zinger Yang Loureiro, Tiffany DeSouza, Anand Desai, Qin Yang, Raziel Rojas-Rodriguez, Pantos Skritakis, Shannon Joyce, Denise Zhong, Tammy Nguyen, Silvia Corvera

**Author notes:** Corresponding author at, Program in Molecular Medicine, 373 Plantation Street, Worcester, MA 01605.

## Abstract

Mechanisms that control “beige/brite” thermogenic adipose tissue development may be harnessed to improve human metabolic health. To define these mechanisms, we developed a species-hybrid model in which human mesenchymal progenitor cells were used to develop white or thermogenic/beige adipose tissue in mice. The hybrid adipose tissue developed distinctive features of human adipose tissue, such as larger adipocyte size, despite its neurovascular architecture being entirely of murine origin. Thermogenic adipose tissue recruited a denser, qualitatively distinct vascular network, differing in genes mapping to circadian rhythm pathways, and denser sympathetic innervation. The enhanced thermogenic neurovascular network was associated with human adipocyte expression of THBS*4*, *TNC*, *NTRK3* and *SPARCL1*, which enhance neurogenesis, and decreased expression of *MAOA* and *ACHE*, which control neurotransmitter tone. Systemic inhibition of MAOA, which is present in human but absent in mouse adipocytes, induced browning of human but not mouse adipose tissue, revealing the physiological relevance of this pathway. Our results reveal species-specific cell type dependencies controlling the development of thermogenic adipose tissue and point to human adipocyte MAOA as a potential target for metabolic disease therapy.
