## Supplementary Table 3 for "A Neurogenic Signature Involving Monoamine Oxidase-A controls Human Thermogenic Adipose Tissue Development"

### Sheet: Cells
Higher in thermogenic adipocytes prior to implantation				Higher in non-thermogenic adipocytes prior to implantation
Gene	foldChange	padj		Gene	foldChange	padj
C2CD4A	155.342	0.00272193		FABP7	183.545	6.7908e-10
LINC00473	109.621	6.4997e-19		LTF	122.49	0.00142567
PTPRN	85.707	2.9956e-36		KRT34	70.2657	1.31375e-18
FGF10	76.5456	2.11699e-08		KRT19	62.9347	1.36279e-32
CST2	68.881	5.98905e-06		XIRP1	47.0545	4.18785e-08
AS3MT	63.686	0.00466197		PKD2L1	45.6515	2.04601e-07
GPR84	57.2295	0.000211284		TF	43.8198	3.99386e-05
DLX5	46.3691	4.77919e-07		ANKRD1	32.8421	2.29796e-19
FZD10	45.5179	0.00322042		CLEC3B	31.3677	2.41762e-18
ADCY4	43.4276	1.80533e-35		PKD1L2	31.2819	5.99291e-18
PTPN5	39.5818	0.0207738		MYEOV	26.8194	8.90154e-07
FZD10-AS1	37.7523	0.00326008		KRT33B	26.2742	0.000146636
HPD	37.1914	3.09808e-27		PSG1	24.8666	0.000828756
FAM71E2	36.56	0.0314072		AZGP1P1	23.5199	5.06026e-05
SYT6	35.7823	0.00269663		MYO18B	23.4423	0.000621079
SEMA6B	32.8539	5.63876e-06		C6	21.9752	2.16083e-23
VMO1	32.5703	6.1947e-26		DCSTAMP	21.2995	9.3728e-06
CLEC2L	32.4126	0.000520436		C8orf34	20.8091	6.19938e-20
PCSK2	30.7286	1.94392e-05		TRIML2	19.9441	4.84051e-05
SERTM1	30.7108	1.12166e-05		ITIH1	18.9913	4.18994e-11
ATP2B2	29.774	0.000200102		SLC14A1	18.7898	3.43563e-08
SPINK6	29.4122	1.73403e-12		SERPINB2	18.435	1.18779e-18
LGSN	28.6407	1.00209e-06		LOC286189	18.117	0.00794872
DLK1	28.6264	2.96096e-16		NLRP10	18.0201	1.91549e-22
CD86	28.4537	0.0029532		BIRC3	17.2868	2.43275e-29
CYSLTR2	27.3079	0.00681209		C1orf95	17.1973	3.61531e-30
LRP1B	26.8218	1.1216e-12		HSPA7	16.8842	7.28876e-06
PCYT1B	25.6858	3.22807e-06		NMUR1	16.8531	1.23662e-22
MTUS2	24.8732	3.04361e-07		KIAA0040	15.978	2.70823e-14
DNASE1L3	24.689	2.69677e-13		KY	15.8914	3.32077e-16
VANGL2	24.5097	2.30367e-10		KRTAP2-3	15.512	1.51909e-20
CACNG7	24.4898	0.0396128		NTSR2	15.4787	7.55738e-05
FNDC1	22.0986	4.05767e-49		S100B	15.2817	3.48826e-08
KLRC2	22.0287	0.00221324		RELN	15.0611	1.97867e-14
CCNJL	22.0049	0.000481462		LOC101929371	14.1064	4.47959e-28
BAI3	19.8849	0.00255195		ACHE	14.0638	3.14035e-62
TMEM190	19.7187	0.000576069		FOSB	13.9634	2.33018e-07
MMP1	19.5733	1.15956e-05		TM4SF4	13.4329	0.0035715
SNAP25-AS1	17.4617	1.17292e-05		FCGR3A	12.9863	0.000292039
HUNK	17.3757	3.21395e-11		LOC100507065	12.7197	7.94747e-22
TNFSF11	17.0649	2.48986e-05		APOC1	12.7157	4.57228e-16
C3AR1	16.5588	1.50178e-05		HPR	12.4861	0.00064666
ASB4	16.4585	0.0165244		FCRLA	12.3696	1.77321e-28
MSI1	16.4319	0.00036933		CLCA2	12.2142	2.82717e-15
OGDHL	15.9692	3.55541e-11		CD14	11.7447	1.17228e-43
ASPG	15.452	3.26859e-06		MARCO	11.6251	1.55074e-05
KLRC3	14.7804	0.000730806		PFKFB1	11.6005	2.8204e-21
DYSF	14.4041	3.21559e-16		LINC00161	11.4895	0.0127407
BTBD11	14.2393	8.05332e-06		PRKAG3	10.8098	8.56138e-05
CCDC177	13.9974	0.00013086		CCR1	10.655	5.71879e-19
COL14A1	13.5146	2.92944e-26		AZGP1	10.6196	8.36365e-10
