## Supplementary Table 2 for "A Neurogenic Signature Involving Monoamine Oxidase-A controls Human Thermogenic Adipose Tissue Development"

### Sheet: Sheet1
Human genes higher in TIM				Human genes higher in WIM
ID	Fold difference relative to WIM	padj		ID	Fold difference relative to TIM	padj
THBS4	5.67222	0.00648251		PPP1R3B	2.42155	2.4436e-05
ARNTL	3.37899	3.39628e-16		LBHD1	2.41798	1.52408e-05
TNC	2.66109	0.000308041		STARD4	2.38521	0.000109891
SPARCL1	2.65908	9.31704e-09		PPL	2.37656	0.000385688
NTRK3	2.40373	0.000169715		MSMO1	2.28204	0.0236893
ELN	2.3665	0.0109251		SCOC	2.20475	0.000374329
IFIT3	2.24089	0.00223296		ID4	2.20444	0.000629777
C1QTNF3	2.10828	0.000181718		ABCA5	2.19351	0.00105702
IFIT2	1.98115	0.0022734		MBNL3	2.18443	3.41929e-06
ZBTB16	1.97652	0.000450448		SLC25A36	2.18427	8.43057e-06
CREB3L1	1.97559	1.52408e-05		HIGD1A	2.18043	3.55794e-05
MIR503HG	1.96688	0.00420178		ETFRF1	2.17583	0.00264171
NES	1.87419	0.0202018		PER2	2.17117	3.47459e-05
BGN	1.86592	0.0010618		ZBTB41	2.1622	0.00975716
DEPP1	1.85376	0.00122021		SLC35A3	2.16213	0.0142887
PYCR1	1.84694	0.00223296		SCAI	2.14411	0.000145179
DPT	1.82523	0.00364452		PHIP	2.12616	0.00117132
TAGLN	1.80736	0.0142977		CAMKK1	2.12129	0.00228863
FABP5P7	1.7761	0.00271809		CYGB	2.10218	0.000756036
COL1A1	1.75235	0.000988674		ATG9B	2.09691	0.000728282
SEPTIN6	1.74718	0.0074045		DTWD1	2.08935	0.00340245
ADAM19	1.74546	0.0118545		UBE2W	2.08032	0.000835003
GDPD5	1.71326	0.0464905		MTRNR2L12	2.06673	3.39628e-16
PRPH2	1.70751	0.0101277		HMGCR	2.04202	7.81528e-06
SLC7A8	1.67923	0.000529602		FOXN2	2.04142	0.00075349
CRABP2	1.66665	0.000621185		TMEM106B	2.03866	6.80538e-05
SMOC2	1.65899	0.00680132		IER3IP1	2.03128	0.00857731
RGS3	1.65311	0.0400334		SCAMP1	2.02837	0.000916663
P3H3	1.65264	0.000621635		TMED7	2.01518	0.00295932
CTHRC1	1.64304	0.00779143		CYP4F22	2.00154	0.0344379
TNNT3	1.63917	0.0409296		ETNK1	1.99953	0.00650696
DDIT4	1.63296	0.0134449		CEPT1	1.99359	3.9723e-05
PCOLCE	1.61709	0.00278916		PER3	1.98838	1.6102e-10
RCOR2	1.61637	0.0348148		GUF1	1.97561	0.00880806
MFAP2	1.61558	0.0297828		CASD1	1.97129	0.00553322
AFF3	1.60422	0.0152691		RNF125	1.95112	0.0171865
RHOBTB1	1.60419	0.0209107		CPEB2	1.95043	0.000184969
SNCG	1.60377	0.0106297		NUDT7	1.94386	0.0334329
FMOD	1.60173	0.0260553		C1GALT1	1.94001	0.000101091
ANGPTL1	1.59737	0.0335227		HLF	1.93929	3.53598e-05
MMP14	1.59731	0.000165206		GNG10	1.93682	0.000165206
CPXM1	1.59492	0.0386862		TTLL7	1.93333	0.00172491
NME1-NME2	1.58912	0.030894		UHMK1	1.92538	0.000374329
FGD5	1.58784	0.0007854		SLC16A7	1.91944	0.00172491
LSM7	1.58745	0.0352085		ACVR1C	1.91922	0.0109251
TRIL	1.58519	4.80973e-06		ZNF117	1.91615	0.00075349
ITGBL1	1.5805	0.00312907		C2orf69	1.90562	0.000363949
NFIL3	1.57855	0.0137229		FAM126B	1.90386	0.00934692
