## Supplementary Table 1 for "A Neurogenic Signature Involving Monoamine Oxidase-A controls Human Thermogenic Adipose Tissue Development"

### Sheet: up+down_MOUSE_1.25xp05
Mouse genes higher in TIM				Mouse genes, higher in WIM
ID	Fold difference relatve to WIM	padj		ID	Fold difference relative to TIM	padj
Gm2423	414.017	5.83921e-15		Hlf	4.07491	4.90539e-05
Pck1	6.19753	0.038522		mt-Atp8	3.98853	1.25005e-11
Npas2	3.90467	9.38552e-05		Gt(ROSA)26Sor	3.08398	0.0387835
Arntl	3.47133	7.35632e-06		Dbp	3.07931	1.27564e-20
Adamts4	3.04738	1.92844e-05		Ciart	2.93029	0.00813195
Fmod	2.93845	0.00816136		Per2	2.79725	1.22218e-11
Col8a2	2.76842	0.00921193		Gm28438	2.74941	3.99067e-25
Diras2	2.71721	0.00236972		Omd	2.64661	0.010509
Tenm4	2.7098	0.00816136		Carnmt1	2.60656	0.00420186
Prnd	2.54788	0.000205028		Per3	2.36526	4.9925e-08
Thbs4	2.30961	0.00175381		Klf5	2.19519	0.00580433
Has3	2.25565	0.00467144		Gpr165	2.11117	0.00434833
Hmcn1	2.2326	0.00720235		Lonrf1	2.10125	0.0365987
Cyp26b1	2.16638	0.0118631		Fmo2	2.09962	0.000524995
Nfil3	2.04044	0.00681144		Tef	2.09507	7.92041e-07
Cyp51	2.02141	0.00138497		Doc2b	2.06546	0.0210637
Rflnb	1.9371	6.33196e-18		Cys1	2.03389	0.00376075
Pcdh12	1.90524	0.00334383		Flrt2	2.01711	0.0156879
Angptl4	1.8907	0.0239234		Pik3ip1	2.01296	1.61318e-07
Fdps	1.82831	0.00599086		Nr1d2	1.99499	1.76273e-06
Rasl11b	1.75543	0.00816136		Kcnt1	1.98389	0.0242617
Bcl3	1.75217	0.0157194		Wee1	1.97232	0.000365727
Ccl24	1.74508	0.0154641		Nrn1	1.95323	0.0257679
Bcar3	1.74217	0.0193925		Gm10053	1.93694	0.0311832
Aqp7	1.73928	0.000543575		Ccr1	1.92034	0.00886234
Rasgrp3	1.70889	0.0221532		mt-Nd2	1.9134	0.00576188
Parm1	1.70756	0.00310444		Gm10925	1.90789	3.35806e-05
Smpd3	1.6947	0.01608		Lyve1	1.90609	1.62265e-11
Cd83	1.68591	0.00229941		Inmt	1.87475	0.0189208
Tspan18	1.68355	0.0111344		Sh3bgrl	1.87134	0.0207898
Gm6166	1.67659	0.0292521		Gm28661	1.86825	6.54346e-05
Aoc3	1.66733	0.00816136		mt-Nd4	1.82447	0.00172674
Unc5b	1.65915	0.00310444		Galnt15	1.82191	1.33016e-07
Eln	1.65555	4.29852e-07		Fam107a	1.82036	0.038522
Sytl2	1.6458	0.000534702		Fzd1	1.80683	0.00270786
Gm8203	1.62386	0.0395595		F630028O10Rik	1.79376	0.038522
Leo1	1.61214	0.0391817		Etv1	1.76113	0.0455583
Errfi1	1.60973	0.00122342		Zkscan8	1.74912	0.0199596
Akap12	1.60801	2.95546e-05		Pde7b	1.74321	0.00142375
Apln	1.60572	0.0112138		Trp53inp1	1.7316	0.0389629
Bmp6	1.60249	0.0488609		Acss3	1.71235	0.00407363
Efr3b	1.58648	0.00816136		Vegfd	1.70119	0.000543575
Arrdc4	1.5762	0.00181282		Tmem47	1.70007	0.0221532
Fst	1.57601	0.000884948		mt-Rnr2	1.68792	7.35031e-07
Prr5	1.56753	0.0144324		Spred1	1.67993	0.0457626
Hba-a1	1.56515	0.0193983		Ppl	1.67626	0.00022879
Col5a3	1.54726	0.000308812		Ackr2	1.67151	0.0455583
Mvk	1.5406	0.0395541		Gpcpd1	1.65348	0.000497783
