## Supplementary Table 4 for "A Neurogenic Signature Involving Monoamine Oxidase-A controls Human Thermogenic Adipose Tissue Development"

### Sheet: Sheet1
Higher in thermogenic cells and TIM						Higher in non-thermogenic cells and WIM
	Cells		Implants				Cells		Implants
Gene	Fold Change	Log10 p-adj	Fold Change	Log10 p-adj		Gene	Fold Change	Log10 p-adj	Fold Change	Log10 p-adj
FER1L6	20.4578	3.63993	2.34854	1.34219		ACHE	14.0638	61.503	1.38916	1.70763
TRIL	5.88861	6.48456	1.59115	5.05594		GPAM	8.11785	25.7525	1.43357	2.27725
DCHS1	5.58501	19.3743	1.46156	1.5646		ACVR1C	7.3521	11.4162	1.91186	1.88328
CACNA1G	4.33381	7.21478	2.24237	1.55807		SLC2A4	7.34779	4.86719	1.49563	1.49765
TGFB3	4.23914	10.5524	1.30169	1.34946		ADH1B	6.99015	9.26745	1.53312	3.19643
SLC7A8	3.94614	15.0671	1.68474	3.09878		CALCRL	4.93814	15.956	1.67667	3.89487
ENC1	3.79252	5.04598	1.31774	1.62861		FAM47E-STBD1	4.29924	4.74927	1.28569	1.34451
DENND2A	3.70957	4.73873	1.4559	1.87276		TRHDE	4.20012	31.2312	1.56269	2.00596
IGF2	3.44264	3.50026	1.52919	1.60952		GHR	3.87744	9.38608	1.30001	2.56685
ELN	3.15881	5.31135	2.37288	1.86336		FAM47E	3.83471	3.17803	1.85687	1.89965
ADAM19	3.00349	3.27614	1.75223	1.68992		APOE	3.6516	6.60799	1.36534	1.31656
DDIT4	2.87419	3.60723	1.63775	1.81022		RNF125	3.49048	6.16941	1.94154	1.55894
SSC5D	2.81495	79.0046	1.50346	1.99355		THBD	3.4398	3.22707	2.96255	1.40915
COL12A1	2.74642	3.94522	1.55579	2.25637		ANK3	3.07337	2.26928	2.35245	1.39901
PLEKHG5	2.65656	1.85426	2.0523	2.30772		ZNF117	3.03136	8.83225	1.90901	3.12304
MRC2	2.65348	19.9264	1.42914	2.51926		HK2	2.90883	14.2614	1.28165	2.75053
CRABP2	2.5923	6.22259	1.67268	3.19518		RGMB	2.8494	9.06952	1.50082	1.58172
MMP14	2.57864	5.29578	1.6026	3.99173		HLF	2.66189	1.82245	1.93184	4.2098
NDRG2	2.48818	4.08104	1.37695	2.48203		LRRC8C	2.53025	15.0114	1.49708	1.81501
TNC	2.26844	3.86855	2.66847	3.3561		KIAA0408	2.50588	3.8797	1.53319	2.15605
NES	2.19799	4.61768	1.87933	1.53441		MAOA	2.49691	13.8807	1.31107	2.25011
GPX7	2.13326	6.03558	1.51731	1.59624		KLB	2.49374	2.82286	1.38091	2.51598
						KIF21A	2.45052	14.8358	1.39571	1.39726
						LRRC8B	2.38355	22.4441	1.87324	3.84834
						LBHD1	2.31944	6.93325	2.40792	4.98844
						CITED2	2.30431	8.71451	1.49383	1.85278
						METTL7A	2.19645	2.81393	1.55601	3.25525
						IL6ST	2.08119	8.30822	1.71909	3.59709
						OSBPL8	2.07326	8.58004	1.60059	2.56548
